# Odorant receptor orthologues in conifer-feeding beetles display conserved responses to ecologically relevant odors

**DOI:** 10.1101/2022.02.22.481428

**Authors:** Rebecca E. Roberts, Twinkle Biswas, Jothi Kumar Yuvaraj, Ewald Grosse-Wilde, Daniel Powell, Bill S. Hansson, Christer Löfstedt, Martin N. Andersson

**Affiliations:** Department of Biology, Lund University, Lund, Sweden; Department of Evolutionary Neuroethology, Max Planck Institute for Chemical Ecology, Jena, Germany; Faculty of Forestry and Wood Sciences, Czech University of Life Sciences Prague, Czech Republic; Global Change Ecology Research Group, School of Science, Technology and Engineering, University of the Sunshine Coast, Sippy Downs, QLD, Australia

**Keywords:** Functional characterization, de-orphanization, HEK293 cells, evolutionary conservation, Coleoptera, Curculionidae

## Abstract

Insects are able to detect a plethora of olfactory cues using a divergent family of odorant receptors (ORs). Despite the divergent nature of this family, related species frequently express several evolutionarily conserved OR orthologues. In the largest order of insects, Coleoptera, it remains unknown whether OR orthologues have conserved or divergent functions in different species. Using HEK293 cells, we addressed this question through functional characterization of two groups of OR orthologues in three species of the Curculionidae (weevil) family, the conifer-feeding bark beetles *Ips typographus* L. (‘Ityp’) and *Dendroctonus ponderosae* Hopkins (‘Dpon’) (Scolytinae), and the pine weevil *Hylobius abietis* L. (‘Habi’; Molytinae). The ORs of *H. abietis* were annotated from antennal transcriptomes. Results show highly conserved response specificities, with one group of orthologues (HabiOR3/DponOR8/ItypOR6) responding exclusively to 2-phenylethanol (2-PE), and the other group (HabiOR4/DponOR9/ItypOR5) responding to angiosperm green leaf volatiles (GLVs). Both groups of orthologues belong to the coleopteran OR subfamily 2B, and share a common ancestor with OR5 in the cerambycid *Megacyllene caryae*, also tuned to 2-PE, suggesting a shared evolutionary history of 2-PE receptors across two beetle superfamilies. The detected compounds are ecologically relevant for conifer-feeding curculionids, and are probably linked to fitness, with GLVs being used to avoid angiosperm non-host plants, and 2-PE being important for intraspecific communication and/or playing a putative role in beetle-microbe symbioses. To our knowledge, this study is the first to reveal evolutionary conservation of OR functions across several beetle species and hence sheds new light on the functional evolution of insect ORs.
