## Supplemental Table 3 for "Odorant receptor orthologues in conifer-feeding beetles display conserved responses to ecologically relevant odors"

### Sheet: Blad1
Supplementary Table 3. Sequences and details of the annotation and expression analysis of the Hylobius abietis (Habi) odorant receptors (ORs).
* Beetle OR subfamilies as defined by: Mitchell R. F., Schneider T. M., Schwartz A. M., Andersson M. N. And McKenna D. D. (2019) The diversity and evolution of odorant receptors in beetles (Coleoptera). Insect Mol Biol, 29, 77-91.
** Expression (Transcripts Per Million, TPM) is based on reads mapping to the open reading frames of curated OR sequences only, and not against all assembled contigs. Hence, absolute values can only be used to compare the expression levels of the HabiORs within this dataset.
Name	OR protein seq.	# Amino acids	Beetle OR subfamily*	Expression (TPM) males**	Expression relative to Orco (%), males	Expression (TPM) females**	Expression relative to Orco (%), females	Annotation comments
HabiOrco	MMNKFKVAGLVADLMPNIRLIQASGHFMFNYYADDSGSVHILRLGYCCMHLLFVMVQYGCIFGNLVAEKDNVNDLAANTITTLFFTHCLTKFIYFAFRSKLFYRTLGIWNQANSHPIFVESNNRFHALALKKMRNLLYVVMAGTIISASAWTGITFVGDSIHHIKDPDNENETISEEIPRLLVKSWYPFNAMSGMPYYIALVFQVYYVLFSLLHANLLDSLFCSWLIFACEQLQHLKEIMKPLMELSASLDTYVPKSADLFKSPGSATSQDNLIENDYNAKNDELNLKGVYSTRQELGNLNFRSGALQTFGQGGGGVGPNGLTKKQELMVRSAIKYWVERHKHVVRLVTAIGDAYGVALLLHMLTATIMLTLLAYEATKIDGVNTYAATTLGYLIYSLA…	482	Orco	562812		558470		Full-length only in male-specific assembly
HabiOR1	MSKTADEFDLSSVFIKNNNIFFYFGFWKPDEKYRYKTLYNLYTFSCFCLLVLFLLPQVLYMIVNRDDILEVTGTMYVFCTFFINLIKTLGIYFNMDVIKKVLLNFKENPLLQVKFAEHLIIAEKIKNLSDYLFLYGSFLGLGTQIFWTLNPFFQNEKTLPTNGWYPYDSMVTPYFQLTNLFQNVASLFNIVHTLNIDSFTINLMMQVGMQCDFLKLTLENLTHFRANNDLLQFHECKLSTRHRFFKEEMTSNLKLCIRHYIEIKRIANTIEDIYRISMAVLFFGGAFIFCAIFYQLLFINIGGTEFFYLLFFLFSMLTEQFIFCWFGNELTFKSQRIYPAVYNIPEWTDCNLEFRKMLVLFMISLNKPIVIYAGHIIPLSIRVFLNVLRTSYSYFTLLN…	401	2B	1716.61	0.305006	1369.54	0.245231	Full-length
HabiOR2	MSTTSDYFDWHYKISTFFLLIPPKRLILKIPYWIVAVPHLVLICISAFLEITKLLIGGSGSFSSNVLNLGIAVLHFMGVNRVARWLFIKKDYEIILERVRRINLNFSDFDYKDQRSTGKSAHLKRNSIEDYQVKKMRQTRLYCLKLYLGFLFYVASNITISYSLNIQNPTYEKWNAALNKTSTYRDYPYPLWYPFDTSVSDGYYWLGFSYQPYAFFFLMSGFFCMDNLVVGTIIHLTSHINVLGYAFGHIDKNIDPFLSCNEALHLKEKRLIKCIKELQEIYKCSKMLNDLFTSQLLIQEICMATTICCSVYRVTSLTLGPEVGYLSSMAAVCAMEMFTVSWFNQNFTLEVFELPNRIYDVDWINYPPKLRKTLVFLMQRVQKPFYFTMGYWLPMDVGV…	431	2B	2359.48	0.41923	1930.69	0.345711	Full-length
HabiOR3	MFNRTYARDFFVVNRWMLMCAGLWRPETKNKYIQFFYTVYAVTVFVFVNLWFTFTEFVSLFYTYKDKYELIKNVNFFLTHLMGALKVIFWYFYGNFLVEIMKTLEDPQLQYESYKHYQPGEISHKYKKTGMRNSLLFLSLAHATLISSYIPPTVSVLQYIRHGENMDNSTMSLPSRLPYYSWMPFSYNTGYTYLLAVAYQAGPMFSYAYSIVGMDTLFMNLMNCVAGNVTIIQGAFLTLRERCISRSDSISLSHNTVYENELLMTSMKIEIKKIIKHLQITFKACEKLESIHRYVTLSQVTATLFILCTCLYLVSMAPPLGKQFLTECVYMAAMFFQLFLYCWFGNEVTLKFQELPTYIWQSDWIATDSFFKKIMMFTMMRARRPVFFTAGKFSPLTLP…	420	2B	2979.25	0.529351	4533.11	0.811702	Full-length
HabiOR4	MTFITGADNLQTESKNVDHVNIKYPSKVFTATENLEMFVGQKKFSDKTLMAIKIIYSFYNYSLFSAAVIFIVSELVAFRKALGDTSALVSQIGMMFTHLVGMGKLWVLVHNREKIEDVKKQLQDKQYHYMPLGDFQPGRRMRREKLISMFIATFVFLLYTFVGVSAHISAALMVQRNTIGDTFIGNTSCDSFTPYYYYYPFDVSTATSCYYSLAYMDISLDIFAWYIATLDMVFVSLLHILRTQLDILGEALTTIRKRCLNKLKMNPTFSILYDTDHPELEEEMYSEITRCTKHLYSLLGIRNDIEGIFNFITLAQTLASLLIFASCLFVAAQEPLTSPNFFSQMEYFCAVLAQFSVYCWFGNQMTIAGEALPTAIYNSDWFSASPRFKNSMLQTMTRM…	439	2B	5738.77	1.01966	6167.69	1.10439	Full-length
HabiOR5NTE	IVSKEKSKLCILGFIHVGAGNMAFNLIVTGLIYQATLQVRIIKGMMKNLQEYAIDEIENDACARLRNDIIYRQISHCANRYWTVKRFVADIEITFWFPLFCQLSASVLIYCFLGLQFLMVEVFSYKFLNSFVCIVVITLGVFMYCYIGNLIFDETINLNTDLYLMDWLSLDLKCKKSLIILREYAQRPIVIKASMLLNLSLETFAMVVRRSYSLLTVVMQYRN	223	2A	655.23	0.116421	1166.9	0.208946	Missing N-terminal sequence
HabiOR6	MFKLIEYPKNILLNTAIWPKNKSSLVYNLRTLFTLGNIMLLTVCLIYNATFHVGNFVELSESLYMLISVMNSFMKVMMLTINRNAFLKLLSLLDTPSFKNSEKIYSYIVSDFRKLVKWVEVIYRIQVNGTLVFMALFPVLESKPLPMDFPHFNNGTLHYPFYIFETISIFLAGYDNMALDLLTVGIISIAAVQLKILNKKLIDTEQRVQALGNYSEENVEKLTLTYLNECCSHYSDIEKFVKYLMDVFSVNIFVQLGTSVVAICNSGMIILTVEPVSLEAISLCFYITAMIAELGMYCWFGNIVYIESIEINTSCYMSQWYRRGTAVRKTLFMLMERSKKPLEIRGLNFVTLSFSTFLAILKWSYSYFTLLKNYTTKHS	379	2A	2566.24	0.455967	1475.99	0.264292	Full-length
HabiOR7	MELAKEPSRLNVVDLYEVIEIPRFILQTYGQWPSHDQSVYAKIRDAITTLLEVMFCISMVIECVYAYEDFIALLELLTFLSPPLSYLIKMVVFRMHKEDFIILYSFLDDTTLKTISSNLQSHIQKPFQFAKTIGIGYQLCCGLTVTMTSLLPLIIDRNLPIQFTVFNLGYFHHFMYFLQIFGLFGAAAGNSCLDFIAMGLMCLIKGQVCVLNEKIRRIRKDKVHDLAVACYLGECVNHHEKIVRLVNLVEKVFSIILLIQYLTSIVVICNIGFQLVIVEIFSFPFLLMTSFFIAMMCQLGMYCWFGNEIILNSLAIRDACYESDWINSNSQVRKMLLIIMERSKKPLYLTAGKFSILSLTSFTSVINSAYSFFALMQRMYRKSEDN	386	2A	2688.18	0.477634	1812.08	0.324472	Full-length
HabiOR8	MMFEPKIDRKPRKTWRDAIATTEKILTLTAIWPVEERSIFRIIKVTIFVLASVIFDISVVVELRNLMLKQDYELLSTHLSTFGLYIGYTIKIIIFQFKKEEFKKMLATIELPIFDDYPPEMEKYKDNCIFVSNGIAIFYISCVGASIFLYLNKPLYTDYPLPISFSYDLNSVTYLLILALQCFSCYYLVMIGICFDMINIGLINIATAQLDILNETIIAFKPNNRKCLQEEEHVFLRQCAKRHQAIIRFVDETENVFSFIFMAQCLASVTSICNGAFQLTHTGELFSIHFIFNCAFAFDVLFEIGICCWFAGLLTIKSLEVSDACYNYNWLNSSTHTKKLLLIILSRSRRPLYITAGKFARLSMTSFLSVLKTAYSYFALMQSLYDKKNNQFL	393	2A	5382.32	0.956326	6170.13	1.10483	Full-length
HabiOR9	MTKIYNISSFLEAEKIRLGLAGFYPSRIKRTFLINLGTILIYIITFGQVAAVMNLVFSTTDLTQISEGCLFSATQVAFINKLLNFNFKAKNVVILDQMISQEIFTRVTPIELEILKKSFKKCQRIVNVFLVTCVGCVVLYGIFPATDNEKTGKKNYPFPGKFPFNPDNYYIIIYSGEVLAVAVSAWNNGSMDCLFTKHTVIATSLSAILNEKLKRLLDDIDGKGERIVETRIKHCIIYYNKIANYVSTIESTFSYGILVQFLCSAVVICLTGFQLMLVVSFQSVKFSLLVVYFSCMMCQLTFYCWYGHLLMEKSDGITRACYAVNWNEMGIKEQKMLITIMERAKRPIVMKAAGIFQLNLATLMGILRSSYSYFAVLRQIYSK	383	2A	4028.61	0.7158	2910.85	0.521219	Full-length
HabiOR10	MTVIPRSKFLNIAMMCSASLGIFPSQFLFQENRLGQICYSTYSKLCFGYFSTIVLTCYIEFFVIIFRDQINFAELSKNLILTPLFTITIVRQIFIMTPRFQSLLKHIINNEKYMDGIDDKEVTEIDKKSANGLNRNIKFYLGMMVVTEILYTLRPHFESKDEIVIGNKTVFVKQLPLSTWFPFDRQQHFMTAYLIHVVDIVFGSCYETYGEFILIAAILYPTSRLKVLRYVLVNFETYQQKLIKRYGIQNDLAAFITLRECIHWHKSIIKYVDQFNEVMASCMFLDFIQSSLHMACVLAETLTQGITLVQLISVGAYLIILNFRLFLYYYYANEVILLSQSLSLDIYQSKWYQQTRRVKFMTFMIIMRNQKPLKFKLGAFGDMSISKFLSILNAAYSYV…	406	7	1861.45	0.330741	1347.45	0.241275	Full-length
HabiOR11	MNMSMFPKSEQLKIVSVLATLVGIFPWQFISTNDRFLQNVYKHYSNFMQFNLFTLVMLVYVQLFILLNESTIRLAEVFRNMGITLFYTVTSIRCLIIRFKPELRNIIKDIINSENIVSSSGDKMVMSIVRQYADYTNLSLKIYLIIAFTSWTNHIIRPFFVGEIATQGNETIELKSFPISGWLPFDGQVHYWKGYAILFFYTTAGTSFTIYTDLLIFALIIFPSGQLKVLHHILKNFETYKNKAKMEYRQIDDEAAAIVTFRSCIVMHRNIVKYTEDFNKSMNVFMVFDFLQTSFQITCVLSMFLMEEYTIFEFEFLVSLGLCMFYRLFLTYYNANEILLLSENLSFSAYETKWYEQSRNFGCLIRIFVIRCRNPLRLQIGSFGYMTLEALLSVLQACY…	412	7	5985.36	1.06347	5202.2	0.93151	Full-length
HabiOR12	MAIYPQSRFLRVSAIFTSLIGIFPWQFMLQNDQNKQKWYAMYSRVMLSSYIFFLFSSYLQLGYLLSEETLRLDEIIKNLSISLLNTITIIRQIVMRLHSGFMNMVGHIIEAEKYIISTSDEQVLQIYKDYTKKTTNNSIRYIVAIYLSTSLHCLRPFFTENYSVSYGNETIELKSLPMSLWCPFNERIHFWPAYIWNLIATLVAGSFMLYTDILVFALVIYPVGQLKILHHILRQFGRYKEKIKLQHRCANDNIAGCFTFKACIEAHGDIIKYVGHFNDSMRLFMVLDVAQSSLQFATVVAQLLMTTLSPWIFCFICVFTTCLNIRLYVNYYYSNEVWLLSNDLSLALWQSNWYEQSADVKTMMKFLMLRTTKPLKFDIGPFGFMSLATYISILKATYS…	408	7	5074.69	0.901667	4232.38	0.757853	Full-length
HabiOR13	MYPDTTFLKISMISASLLGIFPWQFMFEKNKQLQNIYANYSKIMLSYFMLFIISIYLEFGNLLTEDTLRLDEISRSVCIGLIYTMTGIRQLVMRLHPGYKKILKHIIDDEKYIFSSKDREVIKIYKDCSNTTKIRVITYIALLGYLLVLHIVRPFFTYSYKVADTNQTILVRSFPVPSWIPFDEQVHFLPVYIWNVINIIIGSSFVTYTDILMFPLVMYPTGQLKILHHVLKKIENYKKIIRMQFNRESDHIIACVTFRCCVDKHRDIIEYMDNFNECMGIFMVFDFLQSSLQFSSVVIQVLVVQTSLWDWVFVSSFIVYSTNRLLMYYYYSNEVLLLSENLIFSIWESKWYEQPAKVKFMIKIFMMRVRRPLKFNIGPFGFMSLNTFIAILKASYSYI…	410	7	2520.82	0.447897	1973.98	0.353462	Full-length
HabiOR14	MGIYPKCVHLNVPMICCSLVGILPSEFMSVDNKYLQNAYSLYSKFMLGCRVIFLTSCYTKLYMILNTEGLKMDAISANLCITLINTVNFVRQLIMKWRPSFRSIVKEIIDNEKYILSLDDKKMVEIYKDCARQTNLNSKLYVVIIELTVLQYVIRPLFTEPFMQEVGNKTVIIKPLPLSIWVPFDDQIHYLTAYIWHSINTVIAGSSVTFTDIFMFSLIIYPSGQLRMLQHILRNFETYKQKCKTLNNVVDDDVAGYLAYIDIIDRHKKIIEFVNYFNNAMSGLMVVDFLQSSLQIAFILNQFSGNKITLSLLLMVATFFVGMLVRLYLFYYYANDLIILSEGLATAVWESNWYEQSKTMKYMMLIFMIETKNPLKLFIGPFGVISLDSFIAVLKATYS…	408	7	8601.17	1.52825	8896.64	1.59304	Full-length
HabiOR15	MAIYPKSIHLKIPMICCSIMGIFPPEFMFVDNKYLQNAYSLYSKFILGYVVIFLVSCYTKLYMILSTEGLKINIISANLCITLISTVNFIRQLIMKLKPGFRSIVKQIIDNEIDILSLDDKKMVEIYKDCGRETNQKSKVYIFILFITALQYVIRPLFTEPFLQEVGNTTIIIKPLPLSIWVPFDDQFYYLTAYIGHSINAFVGTCSVTFTDLFMFSLIIYPTGQLMMLQHILRNFETFKQKCKTLNNIVDDDVAGYLTFVDIINRHKKIIEFINYFNNAMSGLMVFDFLQSSLQIAFILTQFSGNKITLSLLLMVALFFVGMLVRLYLFYYHGNDLIMLSEGLVSAVWESNWYEQSPTVKYMMLIFMMENKTPLKLFIGPFGVISLDSFIAILKATYS…	408	7	7784.06	1.38307	7255.52	1.29918	Full-length
HabiOR16	MAIHPKCEHLKISMITCSLLGIFPGQFMFENNKFLQKAYVLYSNLLLSYYVFFLITAFMKLFAILNSEGMRMDALSGNMCITLINAATVGRQLIMKFNPRFTKIVKQVIDSDKHISSLDDKELVAIYNDCAQDTKQKTKLYLCIMTVHTMQYLVRPISVGPLEQQVGNQTVLIRPLLLSKWMPFDEQDNYMATYMWHLADGLIGVSYLAYTDIFMFNLITYAVGQIKMLRHVLSNFEIYKEKYQTRHNVADGSVAAYATFTECIEKHIEIIEYVKDFSDIMNLLMVFDFLQSSLQIATILTQALGNTITIILVFFVGWFFLGMVLRLILYYYYANEVMILSETLASAVWESNWYDQSPKVKYMMFIFMMRAQKPIKFLIGPFGVMSLDSFIAILKTTYS…	408	7	3956.54	0.702995	2504.88	0.448526	Full-length
HabiOR17	MAIYPKCQSLKVSMVCCSFLGIFPSQFMFEDHKNFQKAYAFYSKTILGYFILFIVRAYMELYVLLNSEDRKMDAISANMCITLIYTITLTRQLIIRLSPSFRSIIKHIIDSEEQLFSVYDEMMTEIFSNCNKDTMQKIIFYLCILLVITVQYILRPVLIEPFEQLVGNETIIIRHMPLSAWFPFDAQAHFGFAYFWQIIDSLVCASFVTYTDIFMFNLIAYPTGQLRMLQHYLKNFDMYKQQYKTMNNISEDNLAAYLTFANFIRRHKEIIEYVNYFNDTMSALMVFDFMQSSLQIASILTQVLGNKISFILLINVGTFFAGMILRLILYYYHANDVILLSEGLSYSVWQSCWYEQPPQVKFMMHIFMMRSQKPLKFFIGPFSVMSLDSFIAILKATYS…	408	7	2580.35	0.458474	1468.38	0.262929	Full-length
HabiOR18	MSVYPKCEHLKISMICCSLLGIFPWQFMFENNKNLQKTYSLYSKLMLGFYTFFLVTSYIKLFELLNSDGLRMDAISANMCVTLIYTITVARQLIIKRSSGFRSLIKQIIDKEKRIASIDDEKIVELYDDCAKDTQEKTKLYLYTLVVITMQYIIRPALLEPFQNQLGNATIIIKPLPLSSWFPFDEQAYYVLAYMWQVLVSLVGASFVTYTDIFMFNLIVYPTGQLRMLQHLLKNFEVYKQKYKILNNTNDNSAAYFTFVYFINKHKEIIEYIKYFNDAMSTSMVFDFLQSSLQIASILTQVLGNKITLMLILFVGTFFVGMILRLILYYYYASEVIILSQGLATAIWESNWYEQPPKVKFMMLIFIMRAQKPLRLRIGSFSIMSLDSFIAILKASYSY…	407	7	5652.3	1.0043	4116.01	0.737016	Full-length
HabiOR19	MIFPNNQLLKIPMYLSSTVGIWPIIFMENKRMKKIYDVFATIYYYYYLEYIFRAYYQLTVLLRAEHLNVEEILGNLCITLIYTVSLLRLKAFSTPEVKTLFANIIAVENEVMRDTDSRVRSIYMSCVRNNKIYNVLFFFNGWVVSFLYFLHPFFMELPTMVIHNETITLSTLPLSTWWPIDIQKHYWFAYCWNVFDGTLGSSYVINSDMLTFSLIVFALSQLNILSYRLRHFKRGVRAHETSQAVDAYYKRKFIHLVKEHQKIITYIDTFNEAMKYVMLFDFLQCSVQLATITLQLLVMEINIQNVFFVGEFMLTMIIRLVIYYFNANEIIFQSQNLALDVWRTDWYRHSDDLKKSIEFFMARAQKPLKFLIGPFAVMSLETFIAILKATYSYMMLFIN…	402	7	2412.77	0.428699	4447.47	0.796368	Full-length
HabiOR20	MFSNTWKNNFFGICMPVAYYLGILPNIFEIKKKSFIMQYYVWLIYFIAVFFQLSTIYKLYQLIVDEHLIIDEIIRNYVITFYLFSGLIKCIFLKGKLSGRIFKIITQYEKNIYKSGDESIISKYNFNVSFARTLRSIYFAGSIVMVTFYIAAPTLRDPYYIQRGNDTLEIPLIPLSCWTPVDDTYWFAYTWSSTAGLYLATFFFLSDMIFYSFIQFGTCQIEILEHRILNFYRYSEQIGDKYGYTKHDSFRHMQRQFIILHQETISYVNDVNGGLKYLLVLDFLPSSIQLAGTIFQVMENPNIIQCILVGQFILGLIARLFYYCFNANNLAIKSQMIAHAWYEIDGAELPTDVRRNICLCITRSQKPLVITIGPFGNLSLNTFQTMLKGTYSYMMFLKTV	400	7	2694	0.478668	1462.69	0.26191	Full-length
HabiOR21	MTVFNPIQNDFFGICVPLAYYFCMLPNILENRSRGFQIAYNIYTTLIYLLAIFCHLSQLIKLYQILTDENFIFEELIRNYIITAYHFTALLKCLFLRGKISGNIFKKVMKFEEQIYKSKKEGIMSIYRSTLTSVRNTKGYYLAGIVVVVVFYIAAPALRDPYYIQKGNETIVVLQTPLSSWTPADDNYWFAFVVTAASGAYLSIFFVTTDLICYSFIMFGVCQIEILHHYICNFHGYSEEMRQTQEFDIEESFRALQRELIMMHQEVISYVKELNYALKNIMMLDFLPSSIQLAGMIFQIMTNLSIIQCILLGEFVCTLIARIFIYCISAHNLAVQSQNIANAWYEIDWTGLPSDVRRNIVLCIVRSQKPLHITIGDFQDISLVTFLAILKGTYSYMML…	403	7	1967.51	0.349586	1799.53	0.322225	Full-length
HabiOR22NC	YLMLVGGVWRMPSFGHPNLERIYYYYAFILQVSYSTVCFLMFVEFFYLLSDKDVEKLTDNIRIMITCSLPAIKFITFQNGTIPDLIDCITKMEGNILRSSDEQIRNIYLSFVKYVDKCAIAIIVLAGGTAAFLVIATSAIGMTRRNESEAQMIFLARFPFDQREHYGASLIIQGVYIMIAAIYYCMTQILYISMLIFVKIQLRILGHQCRNFDYYRQTISPPTCDKDVMKGLIQYHQFIIRFVEDLNGALKFLLLIEFLLSSVNMASVAFQLIAGQTITDISFSFSYLIVLIGQLFILAWHANDINIESIAISEALYELQWYEKSIEVQTIMCVMIIRSQKPLTLTIGPFNPLTSQTVISVINAAYSYVTIM	372	7	880.94	0.156525	146.99	0.0263201	A few N- and C-terminal amino acids missing
HabiOR23CTE	MERKQAQITKFLKLMMVATGTWRHKLTNNKLTQSLYNLYSVFFQVSFLCFVFALILNFPLLLKKQDFQVMIEYVSYTIIMFMMLIKSIMAQSSKIRNLIFRCIMEEIRMYKEESQRIQSNFEKNVKVLNRFILVVLVISFSAIFVFCDAKYIEYIENKDLNTSFEKPMVFPIWYPFNANKYYGTAFAIAIYFSWLAIFNIVCTQVLFYTLMTYAALQIKALKINALEFHLN	231	7	7740.8	1.37538	7339.64	1.31424	Missing C-terminal sequence
HabiOR24NTE	FCNAKYFEYIEYKDLNISIDKPTAFPIWYPFNANIYYGTAFAIAIYFGWISIFNVVCTQVLFYTLMTYVVLQIKALKIRAMEFHLYCEPYNDTVEYNKGKQMLRVLRSIHLKHQTIISFVDELNMAIKNVLLLEFILNSLNIAAVMVQIIIMPISPPMVILSVSFFFLQIFQLFLLSWHSNEIQLQSMSLSDALFQSKWYDQSEKAKTIMHIIMLRCRKPLSLFIGPFYPMTIQTALSTLKATYSYIAMVWSLTAEGQVR	260	7	3173.78	0.563915	2464.65	0.441322	Missing N-terminal sequence
HabiOR25CTE	MERNQIQITKFLKLIMVATGTWRHKLTNNKFAQNFYTLYAVMFQISYLYFFIALVLNFPLLLRNADYEVMIESLGYILVVFITVTKIVMSQSSKVQNLILRCIIEEIRMYKEDSEAIQHNYQENVKVLNRAILVLLLLSSSMLSIFWSSQYVEYITYKDLNISIHKPTEFPIWYPFNTNEHYGAAITFVLCFGWLSTCNLVCTQILFYTLMAYAILQIKALKISAMEFLLYSDPCNNTVEYNGGKQMFSVLR	252	7	21262.7	3.77793	18775.7	3.36199	Missing C-terminal sequence
HabiOR26NC	TGTWRHKLTNNKSTENFYKLYSVIFQVYFLYFFISLIMNVPLLMRNKDYEVMMESLGYIILVFITAIKIVMSQSNQVQDLILRCILEEIQMYKEDSGTIQHYYQENVKVLNRTISVLLLLTFPATLIFSSAKYIEYITYKDLNISIDKPVAFPIWYPFDANQHYGTAISIAICFGWLSTFNFACIQVLFYTLMTCAVLQIKALKISAMEFHLYSDPYNKADIYNDEKQILRALRNIYVKHRSIISFVDEL	250	7	5388.38	0.957403	5635.87	1.00916	Missing N- and C-terminal sequence
HabiOR27NC	FLKLIMVATGTWRHKLTNNKFTRIVYNIYSMIFQVSFFCFFLCLMLNFQLLLKNNDLQVTIEYLFYIIIVFMMLIKIIMSQSRKVRNLILRCILEEIRIYKEESETIQHNYQESVKVLKRVTLGLVLILFPLLSAFSCARYVEYVTYKDLNISLNKPAAFPIWYPFNENRHYGTAIAIAICFGWLSTFNFACTQALFYTLMTYAVMQIKALKISAMEFHLYSDPYNKADIYNDEKQILRALRNIYVKHRSIISFVDELNIAIKNILLLEFILNSLNIAASMVQIIILPT	289	7	1843.05	0.327472	3789.5	0.678551	Missing N- and C-terminal sequence
HabiOR28NTE	YKDLNMSIDKHMPLPIWYPFNANKHYGTAMAIAICIGWVSTLNFACIQALFYTLMTCAVLQIRAMKISVTEFHLHCDTYNNTIKYNEEIQILTVLHNICVRHQSIISFVDELNLAIKNILLLEFILNSVNIAAAMVPIIILSTTPQLLVLSIFSLLIQIYQLFMLSWHANEIQLESMSVSETLFHSKWYDQSEKAKRIIQIIMLRSRKPLSLFIGPFYPMTTSTALSTLKAAYSYVAMILTMAAKE	246	7	1467	0.260655	2155.71	0.386003	Missing N-terminal sequence
HabiOR29NTE	FPATLIFSSAKYIEYITYKDLNISIDKPMPLPIWYPFNTNKHYGAATTFALSFCWLTTFNFLCTQILFYTLMTYAALQIKILKISVMDFYLHWDAYSNTVEYNGGKQTLSVLRKICVKHQSIISFVEELNMAIKNILLLEFILDSLNIAAAMVQIIILPTSDYLLFVSLFYFSLQIYQLFLLSWHANEIQLESISLSATLFHNRWYDQSAKAKKIIHIIMLRSRKPLSLFIGPFYPMTNSTALSTLKAAYSYVAMILTLAAKEQVS	266	7	20433.8	3.63066	20289.5	3.63306	Missing N-terminal sequence
HabiOR30CTE	MMERKQEQITKFLKLIMVATGTWRQKLTDNKFTQTIYNLYSAIFQAFFLCFFIALILNFPSLLKNMDFQVMIEYVGYIILVFVMITKIILSQSAKVRHLILWCILEEIRIYKEDSGKIKHNFQENVKVLNRVILVLMLLSFAMISVFCNAHFVQYITYKDLNISIDKPMALPIWYPFNANKHYGTAIIIAVSFGWLTIFNFVCTQVLFYTLMTYAVLQIKALKINAKEFYLYSDTYNNTVENNGEHQILTVLRNICVKHQSIISFVDELKIAIK	274	7	5553.9	0.986812	7916.69	1.41757	Missing C-terminal sequence
HabiOR31NC	IVMSQSSKVQNLILRCIIEEIRMYKEDSETIQRILVKKVQVLNRIIMVLLLLSFCTILGFWNTRYVEYNTYKDWNISIPKPQTFPIWYPFNENKHYGAAIMIGIYFGWITIFNLIYTQVLFYTLMTYAVLQISALKISVMDINLNYGPYNDTVQHNKEKQILTVLRNICIKHQSVISFVDELNTAIKNVLLLEYILNSLNIAAVL	205	7	23839.8	4.23584	31802.2	5.69453	Missing N- and C-terminal sequence
HabiOR32JC	MAKEQAQITKSLKTVMLITGTWRLKLTINKFLQILYNIYSVVFQFSFICFFLALVINFPFLFKKQDLQMMMECVGFITIVFVTVSKMIICQSKTVRDLIFQCILEEIRTYKEESHTIQNNYQENVKVLNRVTLMVLLLSWPIISGYCTRTYVDYVEYKNLNESIEKPFVFPIWYPFNANKHYGTALVIATFFAWITIFSIACSQIFYFTLMTQAALQIKALKINALEFHIHNESYKRTVNYNEENRILTVLRNICVKHQSVISFVNELNIAIRNLLLLEFTFNSVNIASVMVQIIILPNTFSMIVLSVFYVLFQIFQVFLISWHANEIQLESISLSDALFQSKWYDQSETAKQMISIIM	359	7	2263.14	0.402113	2571.43	0.460442	Overlapping sequence from two transcripts joined, missing C-terminal sequence
HabiOR33CTE	MEKEQAQIIQFLKAVMVATGTWRFKLTDNKLNQTLYNIYSVIYQCSFLVFFLTFLLNIPTLLKKQDLQLLAEFVGYTIISLVMLFKVVISQTTKVRNLIQQCALEEIRTYKEESKKIQNNFLENVKNLNQVNLVPVILSIASFVAFFNAKYVEYIEFKDFNITIDKPLSVPIWYPFNPNKHYGTAFIIALYFTVLSILNFVGTQILFFTLMTYAALQLKALKIHAMEFHLRYEPHYNSIEYNDENDILVALCNICVKHQSIVSFVDDLNAAMRNVLLLECLLNSLNIASTMVQTIIMPNTPELVTFYELFLVAQIAQLFLLSWHANEIQVESISLCDAMFQSKWYEQSEKAKRIISIIMMRSKK	364	7	5750.9	1.02182	6308.2	1.12955	Missing C-terminal sequence
HabiOR34NC	MEYHLCCESHCNSIKYNERNDVLVVLRNICVRHQSIISFVDDLNGAMKYALLLEFLLNSISIASSMVQALIMPNTPKMKIFYELYLVAQVIQLFLLSWHANEIEVESISLSDAMFQSKWYEHSEEAKRIISIIMLRSRKPLSLFIGPFYPMRNSTALSTMKTAYSYITMICT	282	7	15988.6	2.84084	17911	3.20716	Missing N- and C-terminal sequence
HabiOR35CTE	MGKEPAQITWFLKSVMVATGTWRLKLTQNKFTQTTYDMYSVLFQFSFLVFFFALLLNFPALLKKQDLQLIIEYFGYSIIVLLMVFKVAVSQTDKVRNLIHQCILEETRTYKEESEKLKDNFRENVKILNQVNLVPLLISAISVSAFCTAKYVEYTEYKDFNTTVDKPLAFPIWYPFNPNQYYGTAFIIAMYFGMLAVINNVGTQVLFFTLMTYAALQLKALKISAMEFHLYYEFHYSTVEFNEENNILSVLRKICTKHQSIISFVGELNIAMKNILLLEFFLNSLNIASVMVQIIIMTNTTQMIVLYILFFLLQVFQLFLMSWHANEIQMESISLSDALFQSKWYDQSQKAKRIISIMMLRSTKPLSLFIGPFYPMTNRTALSTLKAAYSY	391	7	7449.45	1.32361	7791.35	1.39513	A few C-terminal amino acids missing
HabiOR36	MGEEQAHITKFLKAIMVVTGTWRLKLTNNSITEILYTIYSVIFQFSYLCFFLALLFNLPSLLKKQDLQLLIEYVGYSIIIFVMVFKVVISQTKKIQYLIRQCILEEIRIYKEEPETIQNIIQRNVKVLNHVNLASLLISSTTAIAFCSSNYVEYAEYRDFNITVEKPLAFPIWYPFNPNKHYGLAFIIAVYFTVIGAIMNVGTQVLFFTLMTNAALQIKALRITAMNFHLHCEPCNYTVECSDILAVLHDICVKHQSIISFVDELNRAIKNILLIEFLLNSLNIAAVMVQILIVPNPPTMIAFFVIYLTAQVLQLFLMPWHANEIQIQSISLSDALFGSKWYDQSEKAKKIISIIMMRSRKPLTLFIGPFYPMTNSAALSTLKAAYSYVAMICTLAAKE…	402	7	5044.89	0.896372	6781.29	1.21426	Full-length
HabiOR37NC	VVMQFSYLYFVLALVFNLPSLLIKQDIQLLIENVGYTIVISVMVFKVAISQTRRIRNLIRHCNLEEIRTYKEEPETIQNNIKRNVKVLNHVNLASLLLTIITASLLCISNYVEYTKYKDYNISVEKPLPYPIWYPFNRNKHYGKAFIIAVYFTVTGAIMNVSTQVLFFTLMTFATLQIKALKIMAKNFHLYCKPYNYTAENEEKNMLAVLRHICVKHQAIIGFVDELNIALKNILFIEFLFNSLNIAAIMVQILIVPNSPSMKTYFVVFLIAQILQLFMMPWHANEIQTESISLSDALFESKWY	304	7	1377.03	0.24467	2668.75	0.477868	Missing N- and C-terminal sequence
HabiOR38	MGREQVEITKFLKAIMLATGCWRLKLTNNRFIQTLYSIYSTFFQCGALFFFLSSLLKLPSLLKQKQFQLAVENISYSIFLLVIITKIIISQTTKIRNLILQCILEEIRTYQEEPEIIQNNFLENVKVLNRINTVTLVLTILTVFALCSAKYADYAEYKNVNTTIKKPLPLPISYPFNPTEYYGTAFIVAACFYMVAGINNIVTQITFFTLMTYAALQIRALKIIAVDFHLYCETGNEYNEEKNIMATLRDICIKHQHIISFVDELNIAIKNVLLLEFILNSFSIASVLVQIIIMPNTRIMIDALVFYCMAQILQLFLMAWQANEIQLESITLCDALFQSRWYAQSERAKRIIFIIMLRSRKPLSLFIGPFYPMMNSTALGTVKAAYSYVALITTVASKG…	403	7	4809.48	0.854544	5527.67	0.989789	Full-length
HabiOR39CTE	MGIEQAEITKFLKAIMVATGCWRLKLTNNRFIQTLYIIYSTFFQGCAVFFFLASILNLPSLLKRKQFQLAVENIGYSIFLLVTITKIIISQTTKVRNLIQQCILEEIRTYQEDPEIIQNNFLENVKVLNRINTVPLILTSCTIIAFCTAKYGEYAEYKNVNTTIKKPLPLPISYPFNPNEHYGMAFIVALCYYMVGGINNIATQILYFTLMTYAALQIRALKIIAVDFHLYCETNNEYNEEKNVLSALRDLCLKHQQIISYVDKLNIAIKYVLLLEFVLNSFSIASVLVQIIIMPNTRIMIEALVFYCIVQILQLFLMAWQANEIQLESIAISDALFQSRWYDQSEKAKRIITIIMLRSSKPLSLFIGPFYPMMNSTALGTVKAAYSYVALITTVA	397	7	2470.59	0.438972	1622.34	0.290497	A few C-terminal amino acids missing
HabiOR40	MGREQAQITKLLKAIMVAAGCWRLKLTNNRFIQTLYSIYSIFFQCCALFFFLASILKLPSLLKRKEFQLAIENIGYSIFLLVIITKIVISQTTKVRNLITQCILEEIRTFQEEPEIIQNNFLENVKGLNRINTIPFILTGCTVSALCTAKYFEYAEYTNVNTTIEKPLPLPISYPFNPNEHYGFALIVATCFYIVGGINNIVTQVLFFTLMTYAALQIRALNKIAVDFHLYCKTYNKYNEEENILAVLRDICVKHQHIISFVDELNIAIKNVLLLEFILNSFNIASILVQIIIMPNTRIMIDALVFFCIVHILQLFLMSWQANEIQVESIALSDALFQSRWYDQSERAKRMIAIIMIRSSKPLSLFIGPFYPMMNSTALGTVKAAYSYVALITTVAAKG…	403	7	2973.12	0.528262	3469.96	0.621334	Full-length
HabiOR41	MGIEQAEITKFLKAIMVGTGCWRLKLTDNRLIQTLYNIYSTFFQSCALFFFLALILKVPSLLKRKQFQLAFENIGYGIFLLVTVIKIIISQTAKIRNLIRQCILEEIRTFQEEPEIIQNNFLENVKVLNRMNTVPLVSLSCTVFAYCTAKYVDVYAEYKNVNITIEKPMPLPMSYPFNPNEHYGMALIVAICFYMVGGINNVVTQVLFFTLMTYAAIQIRALKIIAVDFHLYCETKNEYNEEQNILTTLRGICVKHQYIISFVEELNIAIKNVLLLEFVLNSLNIASVLVQLIIMPNTRITIFALVFFCIAQILQLFLMSWQANEIQVEGIALSDALYQSRWYDQSERAKRIIGIIMVRSRKPLSLFIGPFYPMMNSTAVSTVKAAYSYVALITTVASK…	404	7	22660.1	4.02623	23449.2	4.19882	Full-length
HabiOR42	MCSNTIMEIQTAQITKFLKTIMVISGSWRFKLSNNKLIQTMYNLYSVIFQVSILCLVFSLIVDLLPLFRKREFQLIVENLGYSISMLVMLIKIIISQTSKIRNLIRQCMLEEIRTYNEEPEIIQNIVTRQIKILNHINLVPILISISILATYCSSKYIDYLEYKDLNIPGGRPLPMPIWYPFDTDKYYRIAFLIAVYFNFIGSTCNAVTQVFFYTLTTYVALQIKVLKVRAKDFHLYSTTLEENEEKMILVLLRDICIKHKSIISFVEELNEALNYVLLLEFIFNSLNIASIMIQIIIMPHNSLIGFIIVFLVTRISQLFLMSWHANEIEVESVSLADALFQSDWYNQSEKAKRIISIIMLRSTKPLSLFIGPFYPMTNSTALSTLKIAYSYVTLIGTM…	403	7	10844.9	1.92691	10884.9	1.94907	Full-length
HabiOR43CTE	METQPAQIIKFLKAIMVVSGCWRLKLTNNKLIQIMYNVYSVIYQLSFLCFVLALIVNIPSLLKKKEYQALAENLGYSILTFVMLIKLAMSQSRKVQNLIIQCTLEETRIYKEESVVIQNNFTRQIKVLNRVNSVPLLISIGLIATYWAPKYMDYAQYKDINIPGGRPLPMPVWYPFDTDKYYKMTFFIAAYFNMTGAISLAVTQLFFYTLMTFVALQIKVLKIRAKDFHLYDKTLEEKKEKIILVALRDICIKHQSIISFAEELNEAINYILLLEFILNSLNIASVMIQIIIMPFNNLTVFLILFLLNMILQLFLMSWHANEIEVESISLADTLFQSK	338	7	13676	2.42994	12803.3	2.29256	Missing C-terminal sequence
HabiOR44NTE	KEEPEIIQNKFKKQIKVLNRVNSVALLLPFGMIVTYACAKYVEYAEYKNLNISDGRPLPMPVWYPFDTDKHYGLTYFVAVYFCVVGSINVAVTQVLFYTLMTFLALQIKVLKMRVMDFHIIDSPKEDKENIIFLVLRDICIKHQSIIRNVDVLNAAISYVLLLEFVLNSLNIASVMIQIIIMPYSSFMIFTAVFLMRQVVQLFLMSWHANEIEVESISLADTLFQSKWYEQSEKAKKMISFIMLRSKKPLSLFIGPFYPMTNSTALSTIKVAYSYMTLIVRMASDE	286	7	7449.92	1.3237	8651.56	1.54916	Missing N-terminal sequence
HabiOR45CTE	MEIQSVQITKFLKAIMVVSGIWRLKLTNNKLTEILYNVYSLFFQFSLVCFNITLIVDIPSLLKKQEYQLVAENVGYSLTTLVMIIKIVISQSSKIQNLILQCILEEIRIYKEEPEIIQNKFKNQIKVLNRVNSVASLMALTMICTYCSTKSVDYAKYKKLNISDGRPIPIPVWYPFDTDKHYGLAFLIAAHYNVVGCINLAVTQVLFYTLMTFVALEIKVLKIRVMDFHLHDTALENNKENTILYVLRDICIKHQSIISNVNELNAAINYVLLLEYILNSLNIASVMIQIIIIPYSPLMAAFTFAYLI	308	7	11250.3	1.99895	13218.5	2.36692	Missing C-terminal sequence
HabiOR46NC	KFTKNKFIQILYNIYSVIFQFSFLCTFLLFTIKLPLLLKMQDFESAIENIGYNILVLLVIIKMVISQTRRIRNLITQCILEEIRTYNEEPEIIQKNLIKNVKVLNRANSVPLLMSFFIISTYWYAKYMEYAKYKDINIPEEKPLPIPIWCPFNTNKYYEITYLIAACCNVLAVTSNTATQVLLYTLMTYVALQIKALKIRAMYFHLFDTTLENNKEKSILVILRDICIKHQSIISFVDELNTALKNVLLLEYLLNS	256	7	3192.06	0.567163	6609.57	1.18351	Missing N- and C-terminal sequence
HabiOR47CTE	MEKEHVRITKFLKAIMVATGCWRLKITNNKFIQMLYNIYSVIFQFSIICFILSLIINLPSLLKRQDYESATDNISYSLFTLLMIFKLTISQTSRIRNLILQCILEEKRTYNEEPELIKKNLIKNVKSLNRANSVPLLMSLGIISTYGIAKYVEYTTYKDINIPDDRPLPMPIWYPFNTNKYYEITFLIASFFNVVASMCNIASQVLFYTLMTYVALQIKALKIRAMYVHQYDTTLENNKEKIILDSLRDICIKHQSIISFVDELNTALKNVLLLEYLLNS	280	7	4693.88	0.834005	5595.62	1.00196	Missing C-terminal
HabiOR48	MMQGKHIQILKFLKTLMVVTGSWRLKLTNNRITQTLYNIYTIIFQLSFLCFFLGLILNLPSLLKKQDFQLLAENVGYTIIVLVMLAKIAICQTEKFGNLILQCKLEEKRTYEVASAPIQDNFEKNVKILNRINSVLLPLTVCATSTFCAAKYCEYAEYKSFNITVDKPLPLPIWYPFNPNYYYGTAFIIGIYLTLVGSIYNVVTQVLFLTLMTFVALQIKALKIISSDYHLYCEPHEKQLGCDDEKYILAILRNICVKHQIIISFVDQLNIAMKNVLLLEFLLNSLNIASVMIQIIIMPNTPPMLGFCLIFCILQVSQLFLMSWHANEIEIQSISLSDALFQSKWYEHSERAKKIIRIIMLRSRKPLRLFIGPFYPMTIRTALATMKAAYSYVTLIITL…	403	7	2054.95	0.365122	965.6	0.172901	Full-length
HabiOR49CTE	MNDTNNEQLIAWIKILMICGGVWNQPISKNCFIQNVFNVYSVLMRSTWTVFWILLIAELIRLAMGNYPLPIVISSLGVVITGTKIVVKMIIYMKYHLFKMFKDVIEKEREVWKSNEEIKKIYRAKILICRLYIGALTIGTFMTVLFLVVNGAFSTVQIKQYNEVHNETLESHYMYMVWFPRDNLKDLTLNISLQVLWGLVAVIYNSFTHLFFATLLIYSASRLEILQVKLRNYIESDFGEEPNMEQLKEK	250	7	14548.6	2.58499	17259.9	3.09056	Missing C-terminal sequence
HabiOR50	MDDTNNEQLIAWTKMIMIGAGVWNLPISKNWFIQNGYNAYAVFMKASYVVFWLLVTAELIRMSFFGNYPLSVLITNLSVVVNAIRIGSKVIIYLKNHLLEMFKDTIESEREVWKSDEEIKELYREKIRMCRIHVGSLFLATFSTLSFLIIQGAFSTVQIKHYNEANNATMESLYMYNMYYPKDSLKNLPLTFSTQAIWFWAVLTYNSFTQLSFATLLIYAASRLQILQVKLRNYIGSDFSEDPSEEQMKEKIGVLKSMIIEHKYIIGFIEDLNMRTRNIIMIEFILSSFNLASVSVSLIKMDFSTLGWQFSYFVLLGVQMYVQAWNCNEICIQSAAIADAVYESRWYLLNKEGRQLTQIMIARAQRPLEMTIGMFGPMTNQSAILIMKASYSYVSIMRE	399	7	15686.8	2.78722	14675.2	2.62775	Full-length
HabiOR51	MCKLMAWPKLVMISAGFWKLPITKNRFTRNIFFVYSIFMRSLFVLFMLLLMGELIRLIKDDYSVTLIITSLSVVINGTKVAIKLLIYVKNNVLEMFKDVIKNEQEVWNSNEEIKNVYRAKVRICRIYVVALVTIMFIAVCALLSTGIVATAHLKQFNELNNETLESHFMYMTLFPRNKLENLGLIFALNALWSLIGVSFNSTTHLVFITLLVYSASRLEILQIKFRNYIEPDFSEESSEEQMREQIMVLKSLILEHKYIIGFVQHFNECTKSIVLMEFILSSLDMASVSINLIKMDASQMGWLFFYFILLGLQIFILGWTCNEIKIQSEAIAGALFESKWHLLNKEGRQLTQIMIARAQKPLTITIGPFGPMTNNSALLILKGAYSYVSIMRE	393	7	9588.66	1.70371	10797.7	1.93345	Full-length
HabiOR52NTE	GSLFQFSKYFMILCALWKIPFSSNVLIQRIYLIYSYIFHFIYCTFCLSLLIKGILIVAAIDETENIFNAISIVAIMWDMNLRLMIYLKNGIPQMFGGLLEEEKLIHNSSDREILDLYFSQSSIYLNVLIIQLASAVASTYFYISVNILEFSLSSKNFMYELWIPFPINWKIIAIFKIIICQCGVVINTAVRAALQSLIMFAISHLRILQISVKKLFSTNSNSENVSNVRKQVQKHQFLIQFVENLNNAVSSIILLEFLLDSVNLAAAMLQIITAQYIMEMMFSLVYLILLLTQLFILAWSANEINIQSVNVSNAIYESNWMDQSEPIKKTMLIMLMRAQKPLSLTIGPFRPMNMEAGLITLKGSYTYAGVMRQTYT	376	7	960.9	0.170732	1106.82	0.198188	Missing N-terminal sequence
HabiOR53	MAISLYKVAKVFMIPTGLWKMPISKNPTIQRMYSIYSVFVQLVYAAYNASLIIRLIEMFGEYEMAELYTYITLAILILEINYKVLIYLKNRIPYMFLTVIQREEDILKSNDEDVKSVYIKQVNYYKVATFCQCFCSGFGITWFILVNFYKKYAQGIQEHFMYELWFPFNKQRHDAIVTAYNVLIAVYGFLFNCSVQTPLQTLMVFSTSQLRILQLRLRHFFSSHFDTEDQKIAKMKELVREHQFLIEFVNRLNDAVKIVILLEFALESINGAGALLQVLSVKKPIEIPYSLIYMTLLVTNLGVIAWSANDIIVQSTDIANAVYESNWMDQSEPMKKILFIMLMRAQKPLSIDVGPFRPMDTNAALLTMKGSYTYASVMMQTRTNEI	386	7	2780.87	0.494103	2601.96	0.465909	Full-length
HabiOR54	MAKSILDITRYYMIAIGLWKIPLTEKAFLQKCYAFYSLIVQCLFTVLNLFLIMRLIELMITDGDPENVFSALTLSITTSIMNYNVIIFLKNRIPYLFSDVLSEETKSLNSTDDEIRITYLDQAKYYKITTIFQLMSTMTACVIFSSVHFYNKYTNFHQDRGFMYDMWLPFNKTEHDSLVVLANMLLLIVGSAYTIASRLTPQTLIIFLNAQLCMLQVNIRKVLSSEEGDKKIILFKIKELIRKHQILISFVTILNGAIKNIIFIEYILNSLSVAAALLQFITGKTVLEMAFSFAYIVTLLIQIFIQAWSANEVQIQSVNIANAIYESNWIDQSKEIKKLMHIMLMRAQKPLGIMIGPFRPMNIEAALITMKGAYSYASLMIQKYT	385	7	2418.63	0.42974	2657.59	0.47587	Full-length
HabiOR55	MAKSILNTTRYFMIAIGLWKIPVTEKVSIQKCYGFYSLIVQCIFTVLNLFLIMRLMELIITDEDPKKVFSALTFSIAISMMNYNVIICLKNGVPYLFSDVLKEETKSLDSTDDEIRISYLGQAKYYKFTTICQIISTMTSSVIFVIIHFYNKYKNFHEDGGFMYDMWLPFDKTKHDSLVVLANVLLVIIGCTYTIASRLTPLTLIIFLNAQLCMLQINIRKVFSSEEDDKKIFLFKIKELIRKHQILISFVTILNGAIKNIIFIEYILNSLSVAAAVLQFITGKTVMEMAFSFFYIVYLLVPIFIQAWSANEVQIQSVNIANAIYESNWIDQSKEIKTFMHIMLMRAQKPLAIMIGPFRPMNIEAALITMKGAYSYASVMMQKYT	385	7	3116.32	0.553705	3077.21	0.551008	Full-length
HabiOR56	MAKSIVDITRYFMIAIGLWKIPLTEDVFLQNCYVVYSLFVQCTFTLLNLSVIMRLLELINRDADPEKIFSSLTFSIIITIMNYNVIIFLKNGIPYLFSEIMEEEIKSLNSTDDEIRSSYSGQTKYYKYTTICQILSTVASAVMIIALNFYKKITNSFLENEGFMYDMWFPFDKTKYDSLVVLTNMLMVSFGSTYNIASRITPQTLIIFSNAQLINLQINIRKVFSNEEVDEKILLFKVKGLIRKHQSLIRFVTTLNTAIKNVIFMEYVLNSVNVAAALLRFITGKTLIEMAFSFVYITLLIVQIFMQAWSANELNIQSANIANAVYESNWIDQNEEIKKLMHIMLMRAQKPLAIMIGPFRPINNEAALITMKGAYTYASVMIQQYT	386	7	2039.31	0.362343	1440.37	0.257914	Full-length
HabiOR57	MGSIFKISKFFMLLTGLWKLPFTDNPKIHASYNIYSVSLHSMFGMFSLSLMIRFFELLTGGAESDRLFGSLTLTIIISMMIYKIVIYLKNGVPDLFAEVIEEEDNCLNSDDEDIRRTYLSQVRYFELTTITQIMCTFFTVAMFIVSNMYKKITHSFKPQEVFMYEIWVPFDKMKYDALISVINVCIVTIGFFNNIAVATAPQTLMVFVTAQLRILQIRIRKVFNCHPESNQKMIELKVKVLIKKHQNIIEFATKLNDSIKNIIFIEYILDSINVAAALLHIITVKFGGEMVFSIFHFLLLLVQIFILAWTAQEIIIQSCNVGNAVYESTWMDQSEPVKKIMRILLMRAQKPLVISIGPFRPMNIEASLITLKGAYSYTSLMIQKYT	386	7	2641.83	0.469398	3577.69	0.640624	Full-length
HabiOR58	MAYDEFIKIPKYFLIAGGFWPFKITNNALYAKFYRAYSRFQTISYTCFILSLVINLCILVVKHNQPTRIFSSISVLILVSETCVKILLFQIKKIPDMCAHVMNNEEVVRRSHDPEVKERYNKEVMYCRKVNFFQFLVTLFSCTSFALVSLLQVLASDDMSEFKDQAFMHDMWYPFRRETHMSLVILINLGIIMQGVFFNTGTQTTFISLMIYARARLKMLLIRLRKFDEIAQEQYGGDVLYTVKKLIIEHQLLISFVTSLNERTSYLMLLEFILNSVSLASGTIQLVVVDTASGLLSVFSIVLLVLVQIFILAWSANEISVTSLSIADAITASKWNEQSEEVKKLLILMLLRAQKPLGLTAGPFFEMTTNTAVMTVKIAYSYMSVMMQNYQD	392	7	22829.2	4.05627	20348.3	3.64358	Full-length
HabiOR59	MGLIDTPKLFLQAWGIWPMDTFDTDLKKKLYMAYRVLIVGWYTIFNVSQTVECISLIIRKEPFERISKCISVVVTLLLMLWKGIIYLRNDIPQMCITVIEAETALTKLDDEKIHDTYKRMVKRNRLMNYFIIGSSLFTLIAFIVVSFIELSNIGPAFWEFRNVSFMHELYLPFDKKRHYYFIIFANIFSAVESVVLNAVIQTTFYALLVYATIRLKVLRIGLEKLHVVSQDSGNTERILKGLLKEHQELIRFIGEVNEATKYVLLMSFLLNSVKVAAVLFQVMAVRDLAVLAFPIIYSFMLVSEVFFLGWMCNEIKEQSLAIADAAYKTLWYNESKDVKMLLQIMIMRAQKPLTMTIGPFGPMTTDTIVKTLKAAYSYATLMMNRE	386	7	8110.88	1.44113	6272.58	1.12317	Full-length
HabiOR60NTE	YFCCTVFVFTNLFVNIGIDNEKAVESLSLATLNICCTIKVLIAMNKKVTKLLQIVMEDDTKIAVDNREIKKMLQGYKKYIRCINIFIVTYTYAMIIGLTVFGGFLDHNEYNKIHANVTEDRESMLVMWLPIDVGKHFYLAIATQTFLMLITCPINYSTVVLYNVLMTYAIIKLRILQLYFKNFDKYGSESENNILSDQRAINNLKNIIKQHQDLIRFVKELDHSIRYGLLIEYTISSLLLASVLLQIVKGNKIEVFVPYGLVLTFQLFLLSWNSDEIRTQSGNIAFAIYESNWYAYGSEVRRMIYFVMMRSRKELSLNIGPFGPNNMNAAVARMKLAYSYVSVMSGNGEKTN	352	7	474.07	0.0842324	947.41	0.169644	Missing N-terminal sequence
HabiOR61	MPDKKDIFKVAKWLMIIAGTWELDLVGISQTWQKIYKIYSVVICIVYHTSHLSFLIKFYELWGVDNDKAVECISMLVIVFLIAIKMALCRTKQMTNVLKNAMEKVNITSMDDGEYVRRISSSHSRYAIALSISLTIWSFYVGLFLTIGGVLEYKEFKRTHNTSAENIDIPLQVLYWYPFDPQKHYNCVLSYQFFTILFTDLYNGCLQSLLNTLMIQISADIKVLQFNFKHFAKDCVTGEEAVEPKAYLNLKECIKSHQRIIEQNTELDKALNYTLLIEYGVSSVILASILVQIISGKKPVFNACYFGILAFQWFMLTWNANEITLQSEQLSMALYESKWYKYGKSVNKLIFITVLRIKRPLFLHIGPFGAMTIDSAISRFKLAYSYVSLMSS	392	7	2995.48	0.532234	1456.7	0.260838	Full-length
HabiOR62	MNSDNELFKICKVLLLYGGIWTQEIPNWSKFSQKLYKVFSLSSQTLYVCCLPLFSIEICTAFAADKEAAIEAMKNFTFVAVIIAKMYIVQSQKMTRLLESVSREELKIIALTNPEIRKIHRRHVTYCHIVALAIIFCLYVTGFTYVIDGLYRSHQFYKTHSNITATTPKPHPVPFWYPFNKHKYYKLAMAYEIYHIFQTLNYNGAAQVLVSSVMVFLVAELRILQHNVRNINPYATSDDSKNINAQNTLKECAKQHQELVRWIDKLNCSFQYIILLEYCVISLTLASIIFEILEGSKIFFNVVFFSLSVLQLFTLSWNANEIFLESSSGLSDALYDCPWYDLDRSSKTFIQIMIMRCRKPLTISVGPFGFMTLDSAVSRIKLTYSVVSVLSTSTN	395	7	1347.6	0.23944	1351.95	0.242081	Full-length
HabiOR63NTE	YYVSCIILFVVELFKTIKVGNVEAMIANLKSLTFVTTIIAKMALCQTTKIITLISSALDEEKVVLANESLDIKNIYSGHVKYCKQILTVIVTALYVTGVTCLAEALYESYQYFQDFNYLYPINRTMAESLKKPHPVQFWFPFDKDKYYILAMTYECIHISQSLIFNGAAQALVNSAMIFLRAELKILQHSISHFDAYPARDRFLNIPDISRRTIKVFAIKHQEVIRWVQDFNDSFQYILLLEYCIISIMLATTLIQLYQGEKLPFNTFFFILCSLQLFILAWNANEIIIESSLGLMDSLYESNWYLENENETKIFIKIMMMRCLQPLAISIGPFGRMTMDAAISRMKLAYSVLSVLSNKS	360	7	1173.8	0.20856	1582.21	0.283312	Missing N-terminal sequence
HabiOR64	MRATERHLFKLVRFMLIISGLWPLQIQNVSRFWQVLYKTYYIVAHVIYLTSPFAFGGAMIRDFGIKMSQALEDFSRMVFVILIIFKLTIIRSNKMKDIIKLVTSEELNIMKSADQTVRSIYQFHVNYCTKMVFFIVVFLYAAGLTNMFNGFFELYKWNMDIQFTNKTTAKPHIIPLWFPFDYDKHYIWAVTYQMWHIYQTLAINSAVQALINSVMVFLRANLKILQYHIRNFDRFDMDNIDKPIANYAGKNLKQLVIRHQQLIQWVDDLDGSFKNILLLDYCVTSIQLATTLIQIMELVHIPFNGTFFMHCCLQLFGIAWNANEILLESSSGLLEALYESRWYNRSKEISFPIYFMMMRCQRPLVMHIGPLGRMDLNAALSRVKLAYTCLSVLKVSTEQ	399	7	4785.81	0.850339	3557.62	0.63703	Full-length
HabiOR65JNC	FASMTAVQSYYLLKKQDMSFFLKYSPSYFISCYGLVTNILYPVSINLFLEMLKSSVCSISIENASTRTKRSIHDAVQRIKIELCLMILVLFTLVLTNLYYFNQDPEEYIMVSFILHQYTSRESVASLLFQWMFNLIILLLIFPSVTIPIYFIYVIFYVKVQIFMLTDCIHFTLR	174	5A	185.16	0.0328991	0	0	Missing N- and C-terminal sequence
HabiOR66NTE	VFTINCVVLALCVMLLPFMAVYLSLEWIVQIELLNDLVQDVAKEGDDLLVYKKRHYQNRMTEVLKKIASRQIQIQWQYLQLREIIASASLKMIVGNTAFNLFMMFSFLKGALPMKVAFIYFLIFTLFYTYITAIGQHYEDKWRTYYKLICNLPWYTFNMSNRKTYLVILTGSTKTMRYDVWNSLALNYELYLQVWKTLYTIANTLYNLRGKYSTD	215	5A	935.65	0.166246	452.82	0.0810823	Missing N-terminal sequence
HabiOR67	MNIFELLLFHAPISDNVCTITKKMILSIVENKIKLAITLITLAYTNGQMVWFLYRFYAYPDIDYACHYAPMVFTCLFSSVGTTQVFLKHSHFKKSVTFIRKNFWPQEYAMEEAKQDISHTIGIIKMLTVTTICLAMVTSLIYMPFNGIDYYESLFPAIEFVGQLNMPEELKFWIAVIISPLMFPLLYFVAILGVVLSFYVCNFISQAIMIKWIIINITKDLETTNNNVDILDDIECQNIIEKRLIKCVKHHITLCSYAKYVHGYFYYTMIWHIIFVVTLIGSLLYMIFFQTGARSNQLAVVTECLVVSFGTFMYCFIGESYERQMDEIFDATRHSKWYYFNVQNRKIFSILLLNLRRSYKIECAGIFCMNLKLNIWIFQKAYTVVSVLGAMKE	393	5A	1673.49	0.297344	1633.27	0.292455	Full-length
HabiOR68	MDVLFKTAFNAPLEADILTMSENMILSSVQNNLRICIGIFTGVLCTCQTAWFFYNACFHYDIDYIMTFGALTFNNFHAAVIIFQNYAKYSSFKKGVDIIKNNFWTINEAQPEAQRDILYDMKIVKFIMVMTLGLVLCTPIVYLPYGGVHYNDTLFVGIEYLGHVNIPKSLEYFIVFIDCAKLFPQGYFMLSYLFTICYFINHYRYQAIMVKWTLLNITKKLKISEDRPEVIVDSGECQIIIKERLDSCIKHHILLSNYAKYVISHFYYTILWQIISGISLFTSLLYIFLFHNAADNPLALGTNIAGAYFAAFLYTAYGQLFQEQTDIILDSAGASNWYCFNTSNRKSLLIFMINLKRQYKIVGGGIISLNFEMFIWFSNKIVGLLSVVSVMEEHT	395	5A	2560.43	0.454935	2298.32	0.411539	Full-length
HabiOR69	MTAYFKNKADEIFQQGIKQGDILWFIDRNIKNATKSCSYFALSLILTIFCLVEIVCQIYMLVCESPTVGQMLTFGPMFFTSIHVLFSVVPLIVQRYTYHQIYEDYLNLWPLQATDRQGLLEIRDQFQYGLYTFMSFVLIGMLCGIGYLPLTGLDFNRSVWPAIAALKLIENGPKTIIYTVVVSNFGLVFAKAYYLSIYGMHLMHLCILYSIQHILLRRRLHNIRCDNVEISPLLLIDHEKYQNWVQRELKECIKLDIKLKKFSDSLIRYFKWVLFVHVGDAIIILSLLYYLNLFLNGGFSPLGSRMFVIGANIMAVIYAYFSENFHEQVNRTRKALFETPWYTFNISNRKLLFMFLGNLTKPRFISAGIFDVNYALLIMVMHKCFNVLTILSKITPEGE…	407	5A	3322.34	0.590311	2946.2	0.527549	Full-length
HabiOR70	MYQPEQDDAFYYSLLFLHYLHYYPSVNDEKNLRFYHAVSVIIRAFSCFVWIECAIHCTMSLKDNIPVDISEDIVGLTGVGNSMLLCIFFETNVQGWSRLFRDITDTTRFGTPPKMASMVKKANRYALIYFIYCNVGVLIYGLVSILDTGRCKRLNAEKGLHEICGTVTPLWWPHEEINPFSKLIIIACQVFSAVFYIPPSAILTFIPWEAAEVIIAKIHHLKDLLENAFNTEDVNLRKRRLRFCVQYHQEIIRIAEDLNRAARSVCGQLSFVAAVILSCIGTQMLKEYSIGAMIHLMGYLVAVFLVCQTGQKIGDETYDIQDAMYSSQWYQVDPSLARDSQLVLLRSQKPICMEAVPFGTFNYSLLIIIIKTSYSYLTLINKTA	384	1	17084	3.03548	15299.1	2.73947	Full-length
HabiOR71	MYRPEKVDAFYYTLSFLHYLHYYPSIEDEKKLANYHVVSVILRVVCCFVWLECAIHCTMSLKDNVPVDISEDLVGLTGVGNSMLICIFYETHLLEWSRLFRDITDTTKFGTPPKMAHVVKKTNRYSLIFFLYCIAGVVIYGLATIFETGRCKRLNAEKGLQEICGTFTPLWWPHGEIDIFSRLVVTAYQVFSVVFYVPPSAMLCYLIWEAAEVIISKIHHLKDLFEHAFNIQDASLRKVRFKYCVRYHQDILRFTEAFSRATRRMCGQVSFVAAIILSSLGTQALKAYSIGATLHLMGYSLAVFLMCQTGQNIRDETYDIQDAVYSSKWYEVDPKLVKDSQFVLLRSQKPIFMEALPLGYFNYSLLITIVKTAYSYMTLMNSTSD	385	1	5302.39	0.942124	2844.08	0.509263	Full-length
HabiOR72	MYVIAKDKPFYFGLIILNMFLWYPLKDGKTYKKIYFCFSALLRITSLLVCLGTLTHLILTIKYDTGIDISEDIGDLVSFVGCMWLCLVFLIYHSKWTNFFNNLLDFKHFGKPPKYDEVVKRGNIISLLFMFYTLPGMLRYCHVSYMQVPECKENNAQKGLNEACGMVNPTWLPIEQHEGILYLLCYFFQVTGIFVYLPSGLAVCNIPWEAVELIVARINHLKILFRDVFESDDRKQCVVQLHFCISYHQDILKISEELNNLVRTTIASIFLTSAIVIGSLGSQVLNESTPKAIIFIMGYISAAFIICHAGQRLIDESLDLTDCVYASRWYEMDTRIKKDVAIVLMRCQKPIIFTAPASMGVAGYVMYGAMIKTSYSYLTLLNQAV	385	1	3116.32	0.553705	2610.96	0.467521	Full-length
HabiOR73	MYPIDKNLPFYTSLLVLWVLRYYPNENKIYNEKFFIRFLYCWIIFWGGNTANIGILFLTNLIGGNYNEVPTALAFFVSHAGAVFCCLFFALRHKDWSDLFQSLVSYGKFGKPPKYDKVKKRGDTIAGWFITYPLGGLVYTTAMVLLNEDRCEKIYHGQRICGVLNPAWWPPEIELSLLSKRLLLIYQLLSDVSTAGFHITTLLTCEVSEFVIARAEHLSAIFQEICLINDAEEQFQKFKMWVDYHNDIIRICAKLNNVSRRTVGHVTIIVTIILACLAHQSIKEHTLKYILHMIIYLGAVFLICHAGERMESQMLKIGDSVYSSQWYQCKKKIKQLIPFIILRSQRRSGLDALPIGKANYLLLLMVLKTTYSYVTLLNQTM	381	1	1981.61	0.352091	1749.31	0.313233	Full-length
HabiOR74	MGRHGRILCCNVSFKFLRICKMFPDEGKENSLGYIIPAFGISAIVVLMAILVKLYIIVGLKNHYGIDVINFAMVCLVSISGLIWLNYFCIKNRHILISLAEAISDFKSNGKPPGYDEFNRKMDILSRIHLMYVFGGSMLYFVVFAPMHKSNCEKINLAKNLTELCSLLVPMYVPFEEYTEPQNTFNITVIAFIQFLILMYAYTTCGTILWLNMEMVEYIRFRIRHLKRMMIRAFKNTDKAERRTIFRQAVQYHEDILRMSRLADTFFGRELLLHVVLTGAILGASAFVMIDTQSLDVLMVFIGWLNGIIMGCVSGQRLINESSTIPDILYQVDWYNFETDLKKDIVFFLLRSRKPMHIQAGNVIMTNQLIIEILRTAYSYITLLSSIDK	389	1	2201.37	0.391138	1885.5	0.337619	Full-length
HabiOR75	MKEEENGHVILKLHTQVLRCLFLWPIEALSKRQNSFLMYGYFYLNMCCGIPVISAAGYQFYVGIEDVNILLESLIGICDIIGYSIAYICFLRYHDRIQTIIIEYNDFAKYCGNNVILETDAACIRYTKYLLCYVTLAVMFNLSWPMMSTKSCIISRGSEFYVKHDPCGMPTQNLYPFDANQRKYFWIVYPVEAIYCYHICCFFSLATATVIGFLMHITAQLKCCRYKFEHIFDKINHEEKSQNGVEQEFTHLIKYHQTILEYSQRVFSVFGIMVVVYVSVTSFSLAIIGYQIVNPKTNVQDRIRYTMLLFGWTLLFYLICFYAQQVRDESVKVGDSIYKSKWYQNGICLKVNTSLIIVLHRTQRALDFKVQYLGTMSLERFVSVIKTAYSVFTLLLTVT…	402	1	2763.72	0.491055	2994.33	0.536167	Full-length
HabiOR76	MHNNIGILSMHIKILTYLLLWPRTSLSTTANKCLIYGYFCLSTSFFTPVIWAVLYQLYVKIYDVNILLEALIAVFDIIGYMVAYVCFLKNKVVIENIIKDINNFLQFCHPRVIQDTDIVCSRYTKYMLIYVSVGVAFNLSWPMMSRKYCIAEKGSDFYLRHDPCGMPTHNFYPFDASQPHIFWIVFFVEGIYVCHICYVFSIVTATILGLLMHITAQLKHCGFKFENISFKRDQNNSTNDIKQNFIICVKYHQDILAYAKRTFAVFNAVVSAYVTITSFATAVIGYQIVEADNIQDRLRYTMLLFAWGLLFFMVCFHAQKVQDESVALANSVYNSEWNTNSINSDLRRNINIVVARAQHPVYFNLPYLGTISLSRFVIVMKTAYSFFTILLTVAHKD	397	1	2721.48	0.48355	2865.01	0.513011	Full-length
HabiOR77JOI	METPKLPPHNIIVLAQQILKLCFLMPFEGLSNTANICLALICHLWILLNSSPTIAVIIYQVMVGIEDVYAIVESIIGVFDYISFIYICICYSKRLAELQKIFNDIGIFLEFSDRTVIENAENDVQFYTKFLTIYFCLGVFLNGLLPLMNISECRENRQSDLYQKYDPCGNMVRNLYPFDTRGIIRTSSVNIAKAIACYLICIGFLGVTMVLIGLFIHIIAQIRNFKKKLLAAFDIHLGEREEMENFKACVRYHITIINYTERVFAVFNMLILVHVSITSIIFGLILFYILKLENYADKLRYAAHLAGWLAMLFITCYYGQRITDESASIAEAAYFSSWYKSRIGLQKSIYLMILRAQRPLTLKAASVGVISLVTFFMVIKGAYSFFTVMITVSD	394	1	721.19	0.12814	587.81	0.105254	Full-length after joining sequence from two overlapping transcripts
HabiOR78	MTLFKKIKKPQFLSFNIWILKICFLWPEELDYKYDKARLMKDLVLISSLMPCAIPILVDFILQLCDGVPNLTAAVEDMIALNCIIGMIYMVICFISNRRTVVRLMVGINYFGKYGNSSKTKEVDERANLFSKVFLFYGILGNFIYMLMPQLGVDKCHYHRTAKMVEDGVPCGLVVRSVFPFKFDYTPVFEMVFIHQIYTCTMVSIVVLVLTMLLCGFLMHIVNQLENLRHYIYKLKETSAEQFVKGLMFVIQYHIDVIEYSQATANAFSTMLLFYITLTSLVLSVLCFEIIMADAFEDSVRFTLHLLGWLVILYSICYNGQLVIDESFEVANDIYSLEWFNFPADIQKKIQTVIMRSQKPLVMDAAGMGIVSLPAFLKVLSSAYSFFTLLLKFKP	395	1	2380.75	0.42301	1261.82	0.225942	Full-length
